# A single genetic innovation at the origin of plant terrestrialization

**DOI:** 10.64898/2026.08.14.744897

**Authors:** Duchesse-Lacours Mbadinga Zamar, Philippe Ranocha, Mélanie Rich, Katharina Melkonian, Tatiana Vernié, Tifenn Pellen, Nicolas Vigneron, Jean Keller, Frédéric Domergue, Yves Martinez, Aurélie Le Ru, Christophe Dunand, Pierre-Marc Delaux

## Abstract

How the functional innovations that enabled plants to first colonize land 450 million years ago evolved remains puzzling. Here, we show that the gain of a single family of enzymes was pivotal in the evolution of two of these innovations, the cuticle that protect plants from dehydration and UV light, and the Arbuscular Mycorrhizal symbiosis promoting water and nutrient uptake. We show that functional phosphatase domain Glycerol-3-Phosphate Acyl Transferase (p-GPATs) evolved in the first land plants, concomitantly with the cuticle and symbiosis. Mutation of two p-GPATs from the liverwort *Marchantia paleacea* is sufficient to abolish both cuticle formation and AM symbiosis, leading to major developmental defects. We propose that the evolution of p-GPATs in land plants acted as a *two birds-one stone* innovation, diverting intracellular lipids to the extracellular space and providing a simple path to the evolution of two traits essential for the colonization of land.
