## Supplementary material for "A single genetic innovation at the origin of plant terrestrialization": Table S1 to S5: Table S3_Cutin MpGPAT paper.xlsx

### Sheet: Table S3
Table S3																																			June 2025
		Control	ram2b-1	ram2c-1	ram2c-2	ram2bc-1	ram2bc-2	ram2bc-1 + COMP1	ram2bc-1 + COMP2
	16:0	1.2082	0.921761	0.295191	0.299795	0.203916	0.249707	1.6504	1.78222		0.0502882	0.324637	0.0976754	0.0640652	0.0266819	0.110243	0.660782	0.585689
	18:0	0.0910748	0.0400092	0.0981297	0.100811	0.0205472	0.0306076	0.0590454	0.0752872		0.0145667	0.0141817	0.0327836	0.0322252	0.00230035	0.0132641	0.0255032	0.0235804
	18:1	0.182012	0.0529618	0.086285	0.0780969	0.0417208	0.0422074	0.0619073	0.0827527		0.0890386	0.0308445	0.0305885	0.0247837	0.0131074	0.0142337	0.0379136	0.0370669
	20:0	0.0788286	0.0679199	0.109253	0.116886	0.0179362	0.0156889	0.0594875	0.0782624		0.0117664	0.026018	0.0333012	0.0324714	0.00209565	0.00216639	0.0273867	0.0404533
	20:4	0.0223335	0.0159959	0.0166606	0.0179795	0.0124417	0.0154425	0.0213475	0.0230335		0.00341545	0.00591666	0.00579645	0.00509987	0.000698275	0.00613619	0.00956418	0.00634787
	20:5	0.014599	0.0121141	0.0149273	0.0138425	0.00853441	0.0111797	0.0141921	0.0198976		0.00427963	0.00429213	0.00463169	0.00489567	0.00154303	0.00328609	0.00711932	0.00484176
	22:0	0.0788917	0.0739005	0.0961723	0.0816759	0.0522303	0.0418172	0.072244	0.102462		0.0231427	0.0277338	0.0271262	0.0229037	0.00344841	0.0101417	0.0302396	0.0476496
	23:0	0.0240317	0.0218362	0.0263826	0.0240336	0.00879617	0.0115672	0.023352	0.0327613		0.00332699	0.00761609	0.00697988	0.00893967	0.00238326	0.00353127	0.00810148	0.015243
	24:0	0.220614	0.183595	0.193569	0.199612	0.0729619	0.0936871	0.150792	0.214873		0.0479301	0.0747933	0.0540979	0.0452773	0.0195796	0.0293126	0.0500451	0.0659253
	24:1	0.0358185	0.0408481	0.0341611	0.0353862	0.0172809	0.0189544	0.0341405	0.0440589		0.0212506	0.019398	0.0110311	0.0118308	0.00789286	0.00551826	0.0148771	0.0137072
	25:0	0.0678466	0.055357	0.0582208	0.065278	0.029458	0.0237462	0.0495563	0.0693802		0.0203125	0.0247035	0.0174812	0.0208917	0.0105853	0.00409546	0.0215155	0.0248555
	26:0	0.0816972	0.0626836	0.0452034	0.0554898	0.0165362	0.018728	0.043533	0.0549		0.0247376	0.0295801	0.0108923	0.0150078	0.0090612	0.0063428	0.0182474	0.0172319
	16:0ωOH	0.308964	0.249004	0.117042	0.134555	0.0223498	0.0105631	0.56832	0.57292		0.0195345	0.0916016	0.0406489	0.0252434	0.0102266	0.000965035	0.267245	0.233314
	16:0-15OH*	0.162356	0.196357	0.0550159	0.0516565	0.181189	0.151782	0.283881	0.340128		0.0178018	0.0738063	0.0186469	0.0162848	0.0284023	0.0238032	0.0464362	0.014028
	16:0(10,16)diOH	0.00692505	0.00552761	0.00437468	0.00574962	0.000964125	0.000710837	0.0117405	0.0134977		0.000111813	0.00190702	0.00103284	0.00114771	0.000174134	0.000577147	0.00751614	0.00416076
	18:0ωOH	0.00166033	0.0013015	0.00524497	0.00848256	0.00110086	0.000770552	0.00518804	0.00731804		0.00133473	0.000348529	0.0020819	0.00121853	0.000548554	0.000253047	0.00641961	0.00046126
	18:1ωOH	0.0168727	0.00428202	0.0171748	0.0197777	0.00483461	0.00639044	0.00912712	0.00886335		0.00352148	0.0060049	0.00663047	0.003918	0.000257584	0.000894655	0.00525223	0.00461726
	18:0-OH	0.00875024	0.00569392	0.00924045	0.0103416	0.0134391	0.0167079	0.0127773	0.0133363		0.00207142	0.00217217	0.00490838	0.00209754	0.00430773	0.00406217	0.00554495	0.00553602
	16:0diOH*	0.339348	0.334198	0.236886	0.236966	0.0916801	0.0735771	0.41051	0.507153		0.0412668	0.118895	0.0740321	0.0382983	0.016448	0.00938164	0.162494	0.218267
	Coumaric Acid	0.614763	0.637524	0.697724	0.431121	0.495102	0.662181	1.61003	1.30284		0.151658	0.156339	0.257378	0.134814	0.0642493	0.296214	1.04971	0.360502
	Ferulic Acid	0.118343	0.158883	0.146021	0.128426	0.0174327	0.0330326	0.103431	0.0862969		0.00337045	0.0519845	0.0737449	0.0598006	0.0147968	0.00964335	0.0665168	0.105283
	2OH-16:0	0.163735	0.141317	0.0850159	0.0821775	0.0433106	0.033217	0.189845	0.248671		0.0111548	0.057315	0.0281775	0.0214072	0.00946918	0.00313044	0.0762364	0.0870503
	2OH-22:0	0.0606077	0.0720814	0.108894	0.112467	0.0513793	0.0363344	0.0537472	0.0703214		0.0134826	0.0194806	0.0396002	0.0256139	0.00966549	0.00345404	0.0234456	0.0379324
	2OH-23:0	0.0316361	0.0326316	0.0470564	0.0507031	0.00977521	0.0112789	0.0221106	0.0335033		0.00131012	0.00748847	0.0126458	0.0158402	0.00183389	0.000793126	0.0104526	0.0198582
	2OH-24:0	0.329617	0.295621	0.35918	0.385138	0.115754	0.176925	0.212474	0.267142		0.0320478	0.0667387	0.149989	0.123613	0.0520569	0.0310408	0.112779	0.163319
	2OH-24:1	0.126742	0.121547	0.134628	0.149324	0.0466898	0.0762986	0.076146	0.0945279		0.010231	0.023471	0.0507044	0.0671262	0.0327353	0.0185238	0.0459902	0.064922
	2OH-25:0	0.108688	0.0996966	0.124207	0.106577	0.0568788	0.0884752	0.0789762	0.092472		0.0289907	0.00785628	0.0714129	0.0357336	0.0279321	0.0193609	0.0498096	0.072581
	2OH-26:0	0.185958	0.149848	0.163483	0.148994	0.0782826	0.150353	0.115441	0.116063		0.039258	0.0182702	0.0614406	0.051478	0.0393869	0.0557946	0.0701815	0.0755421
	2OH-27:0	0.0129887	0.0180271	0.0147532	0.0163066	0.00443026	0.0103767	0.0192819	0.0149242		0.000639702	0.00482128	0.0112771	0.00594975	0.00321449	0.00319204	0.0157387	0.00860949
