## Supplementary material for "A single genetic innovation at the origin of plant terrestrialization": Table S1 to S5: Table S4_Quantification cutin monomer algae and land plants.xlsx

### Sheet: Fatty acids
	Average concentration (µg/g fresh weight) from three biological replicates
Species	Hexadecanoic acid	9,12-Octadecadienoic acid	9,12,15-Octadecatrienoic acid	Eicosanoic acid	Docosanoic acid	Tetracosanoic acid	Octacosanoic acid	16-Hydroxyhexadecanoic acid	18-Hydroxy-9-Octadecenoic acid	10,16-Dihydroxyhexadecanoic acid	9,10,18-Trihydroxyoctadecanoic acid	22-Hydroxydocosanoic acid	Hexadecanedioic acid, dimethyl ester	9,10-Dihydroxyoctadecanoic acid
Calypogeia fissa	1.05942491289084	0	0	0	0	0.0182940978951619	0	0.00267754920396463	0	0	0	0	0	0
Endospira bryophila	0.0486255103446815	0.0107596578014814	0.0047840461103166	0	0	0	0	0	0	0	0	0	0	0.000141884297434546
Endospira musicola	0.0161550976052717	0.0275699602435164	0.0306915667732051	0.00259509877663508	0	0	0	0	0	0	0	0	0	0.000230772244736899
Marchantia paleacea	0.341484798163391	0	0.00524850028750013	0.00697585367395993	0.00522339193039024	0.0190866445470085	0.00935631690016515	0.171196309220607	0	0	0	0	0	0.00028523467892627
Marchantia polymorpha	0.0378862451262931	0.0197372651486559	0.00832906930075629	0.00642557926246253	0.00646557257757827	0.0178202059069366	0.00437798395080896	0.0232675478795065	0.0271493738753128	0.0559563201809865	0.0623397411955751	0.0763209189315951	0	0.00259543878324397
Mesotaenium endlicherianum	0.668505070775996	0.0801340780551706	0	0	0	0.0104126845885878	0	0	0	0	0	0	0	0
Pellia epiphylla	0.0924264004434896	0	0	0.00263486398552799	0.00246993708559236	0.00659903898764532	0.000571835136631192	0.000253449615285409	0	0	0	0	0	0.0000791424687711037
Porella pinata	0.123824429493291	0	0.0017326004962859	0.00844030195445836	0.00496101726805655	0.0321899934302417	0.0000423079393246251	0.0478569471257493	0	0	0	0	0	0.0000396709697117927
Pteris vittata	0.486374676411457	0.0592385352778389	0	0.0421219531415733	0	0.0531529860362744	0	0.0825626214246557	0.00111907642761418	0	0	0	0.254629867495831	0
Roya obtusa	0.0421961796510817	0.00399450961716771	0.00187884787566664	0	0.000373326468503946	0.000349543392353102	0.00482653524061389	0	0	0	0	0	0	0.0000707573142978953
Zygnema. Sp	0.00491489971046105	0.00999810580600459	0	0.000768535719920272	0.00138370988817342	0.0028217384281389	0	0	0	0	0	0	0	0
	Standard deviation
Species	Hexadecanoic acid	9,12-Octadecadienoic acid	9,12,15-Octadecatrienoic acid	Eicosanoic acid	Docosanoic acid	Tetracosanoic acid	Octacosanoic acid	16-Hydroxyhexadecanoic acid	18-Hydroxy-9-Octadecenoic acid	10,16-Dihydroxyhexadecanoic acid	9,10,18-Trihydroxyoctadecanoic acid	22-Hydroxydocosanoic acid	Hexadecanedioic acid, dimethyl ester	9,10-Dihydroxyoctadecanoic acid
Calypogeia fissa	0.379744932781702	0	0	0	0	0.0100883450502964	0	0.00351875609077601	0	0	0	0	0	0
Endospira bryophila	0.0334205045230875	0.0178760428295612	0.00779663141380108	0	0	0	0	0	0	0	0	0	0	0.0000812093760780248
Endospira musicola	0.00351172490110655	0.0138516686173713	0.0283128104403206	0.00206576583649856	0	0	0	0	0	0	0	0	0	0.000148113605347556
Marchantia paleacea	0.0365726786672089	0	0.00712659487321156	0.00276185703892595	0.00155279514876767	0.0215729271172876	0.0131863994121314	0.0151145710656107	0	0	0	0	0	0.000259132784311384
Marchantia polymorpha	0.00164602536869863	0.00186828288502417	0.000115095464366333	0.000222320209039734	0.000199338980191901	0.000404562508686133	0.000713574261143655	0.00277230375391612	0.00334279530389592	0.00816658565587718	0.00365383987122079	0.00514067897325758	0	0
Mesotaenium endlicherianum	0.179407107462204	0.00733273915781318	0	0	0	0.000440397166683423	0	0	0	0	0	0	0	0
Pellia epiphylla	0.0903580291882339	0	0	0.0016104216824055	0.00129288763461876	0.00274478979011474	0.000966160917490645	0.000438987610833114	0	0	0	0	0	0.0000983062878448958
Porella pinata	0.110070340226748	0	0.00283191211623599	0.00056794211177018	0.000115431224156919	0.00119765935776761	0.0000386610131136046	0.0157377571636528	0	0	0	0	0	0.0000280585490004385
Pteris vittata	0.0731016002868557	0.0476143495504534	0	0.0166934603566522	0	0.04955222453482	0	0.00977855199830501	0.000384956170754273	0	0	0	0.0564376236397174	0
Roya obtusa	0.0370556122172689	0.00567108950609383	0.0016113132709463	0	0.0000891790674024591	0.000429161677738108	0.00339462826630984	0	0	0	0	0	0	0.0000672097886870096
Zygnema. Sp	0.000414887521113557	0.00224492758801318	0	0.000623239875153728	0.00171967722024985	0.0020734115822589	0	0	0	0	0	0	0	0

### Sheet: Phenolic alcools
	Average concentration (µg/g fresh weight) from three biological replicates
Species	1-Octadecanol	1-nonadecanol	1-Docosanol	1-Octacosanol	benzoic acid	coumaric acid	anisic acid	caffeic acid	ferrulic acid
Calypogeia fissa	0	0	0.000034316206190441	0.000348302921980687	0.0943512823934968	3.02160443941224	0.0405286392679727	0.024088640834047	0.716834928856914
Endospira bryophila	0.000595038715219169	0.000802449075309781	0.000155981456576004	0.0000570433459799876	0	0	0	0	0
Endospira musicola	0.0000135004975107035	0.0000926554870338201	5.95633404164922E-07	0.0000090232692996747	0	0	0	0	0
Marchantia paleacea	0.000516310076766516	0.0000693870392050193	0.0000576469140602735	0.000361990151370404		0.239333788055172	0	0.0410787119608598	0
Marchantia polymorpha	0.0114183872070911	0.0159026817369173	0.0286649585338668	0.0115086386453711	0.037398431481714	0.0480355842019265	0.0760972551197292	0.0447805299320087	0.243888489678143
Mesotaenium endlicherianum	0	0	0	0.0000363871901149574	0	0	0	0	0
Pellia epiphylla	0.000158804524747164	0.0000398251193329993	0.0000444368322120225	0.000971776463386052	0.0263379615376881	0.00537871315302921	0.0108284571158046	0.0191010757077083	0.08436065454764
Porella pinata	0.0000859844918701051	0.0000702273387836284	0	0.0000485516806820157	0	0.0708592224992469	0	0.0574648944771267	0.0600075578463157
Pteris vittata	0	0	0	0.00637264303772025	0.256400845188049	0.318220323375642	0	0.68379225472121	0
Roya obtusa	0.0059336697332976	0.000229143865446639	0.000193384979921482	0.0000129071046216797	0	0	0	0	0
Zygnema. Sp	0.00144425910037984	0.000394787136394741	0.000202564541963813	4.92500204032752E-06	0	0	0	0	0
	Standard Deviation
Species	1-Octadecanol	1-nonadecanol	1-Docosanol	1-Octacosanol	benzoic acid	coumaric acid	anisic acid	caffeic acid	ferrulic acid
Calypogeia fissa	0	0	0.0000552247082989592	0.000392733340346453	0.0370654198732876	1.35894786276178	0.0251908560835895	0.00745813110977584	0.204645650373622
Endospira bryophila	0.000932300923724675	0.00136937244862683	0.000270167807828237	0.0000598529285395728	0	0	0	0	0
Endospira musicola	3.18057144364684E-06	0.000107756325494421	8.42352838372488E-07	8.18423279377614E-06	0	0	0	0	0
Marchantia paleacea	0.000288938650866761	0.0000724977156044448	0.0000815250476929951	0.000260746527816498		0.152175131061398	0	0.00410070668453134	0
Marchantia polymorpha	0.00199087641069043	0.00299326096376832	0.00963755862994484	0.000810845718322355	0.00364184744340513	0.00675802875845776	0.0212624257812966	0.000751936625725184	0.0719320364937821
Mesotaenium endlicherianum	0	0	0	0.000051459257757221	0	0	0	0	0
Pellia epiphylla	0.000182682125454755	0.0000302871618138198	0.0000769668511186363	0.000915191066817935	0.00883375753549355	0.00286344095380017	0.00173949618543346	0.00444739147367132	0.000928967398584159
Porella pinata	0.0000590285364776325	0.000103746243820668	0	0.0000589239888204413	0	0.0607926193614213	0	0.0201811973112743	0.00189847862933309
Pteris vittata	0	0	0	0.0108335908890213	0.0425163370345633	0.189497454902494	0	0.467472333179707	0
Roya obtusa	0.00412917666816182	0.000162659813883901	0.000257635326949787	0.0000176031621449441	0	0	0	0	0
Zygnema. Sp	0.00171564668011216	0.000486522260405189	0.000270388835225025	5.27459623295713E-06	0	0	0	0	0
