## Supplementary material for "A single genetic innovation at the origin of plant terrestrialization": Table S1 to S5: Table S5_sequences.xlsx

### Sheet: Primers
Gene	Primer	Sequence	Purpose
Arabidopsis GPAT4	GP4-tF	5'-CCCCAAAACGATGAAAGCTA	Genotyping
Arabidopsis GPAT4	GP4-tR	5'-TTCTCGAGGAGTTGCCTCAT	Genotyping
Arabidopsis GPAT8	GP8 S/G	5'-CCCTACACTTTACGCTCTTA	Genotyping
Arabidopsis GPAT8	GP8 AS	5'-GCTTCTTCACAAATCCAGTG	Genotyping
Arabidopsis GPAT6	GPAT6-tF	5'-CGTGACGTCGTTTTGAGAGA	Genotyping
Arabidopsis GPAT6	GPAT6-tR	5'-GTTGTAACGGGCGATACGTT	Genotyping
Marchantia paleacea RAM2C	1439-PMD-MpaRAM2-3 CRISPR 7 FWD	5'-cataGGAGTGCGAGTGATTGTGAG	sgRNA
Marchantia paleacea RAM2C	1440-PMD-MpaRAM2-3 CRISPR 7 REV	5'-aaacCTCACAATCACTCGCACTCC	sgRNA
Marchantia paleacea RAM2C	1441-PMD-MpaRAM2-3 CRISPR 8 REV	5'-aaacATGTCTATCGTCTACTATGC	sgRNA
Marchantia paleacea RAM2C	1442-PMD-MpaRAM2-3 CRISPR 8 FWD	5'-cataGCATAGTAGACGATAGACAT	sgRNA
Marchantia paleacea RAM2C	1443-PMD-MpaRAM2-3 CRISPR 9 REV	5'-aaacCGAGTTTGCCCTCCTTTTCTC	sgRNA
Marchantia paleacea RAM2C	1444-PMD-MpaRAM2-3 CRISPR 9 FWD	5'-cataGAGAAAAGGAGGGCAAACTCG	sgRNA
Marchantia paleacea RAM2C	1445-PMD-MpaRAM2-3 CRISPR 10 REV	5'-aaacCTGGTTTCACAATGAGCGCC	sgRNA
Marchantia paleacea RAM2C	1446-PMD-MpaRAM2-3 CRISPR 10 FWD	5'-cataGGCGCTCATTGTGAAACCAG	sgRNA
Marchantia paleacea RAM2B	MpaRAM2-2-1030-F	5'-CATAGTACTCCATCTCCCGAGTGTCGG	sgRNA
Marchantia paleacea RAM2B	MpaRAM2-2-1030-R	5'-AAACCCGACACTCGGGAGATGGAGTAC	sgRNA
Marchantia paleacea RAM2B	MpaRAM2-2-1060-F	5'-CATACTGGTCGCGGTCCCGGGACAGGG	sgRNA
Marchantia paleacea RAM2B	MpaRAM2-2-1060-R	5'-AAACCCCTGTCCCGGGACCGCGACCAG	sgRNA
Medicago truncatula Ubiquitin	Ubiquitin-1271F	5'-TTGTGTGTTGAATCCTAAGCA	qRT-PCR
Medicago truncatula Ubiquitin	Ubiquitin-1334R	5'-CAAGACCCATGCAACAAGTTC	qRT-PCR
Medicago truncatula Sec61	qP_Sec61alphaProt_Medtr8g076770_F	5'-ATGGAAGGAGCCCAAGTGTG	qRT-PCR
Medicago truncatula Sec61	qP_Sec61alphaProt_Medtr8g076770_R	5'-GCTGGGTGAGTCGAGTTTCA	qRT-PCR
Medicago truncatula PT4	MtPT4q5'	5'-ACGTTCTTGGTGACGGAAAC	qRT-PCR
Medicago truncatula PT4	MtPT4q3'	5'-GAGCCCTGTCATTTGGTGTT	qRT-PCR
Marchantia paleacea RAM2C	MpaRAM2-3 qPCR R	5'-gcttgcgctcttcttcgg	Genotyping
Marchantia paleacea RAM2C	1790-MpaRAM2C geno	5'-gtcgaagccgttcctcggga	Genotyping
Marchantia paleacea RAM2B	MpaRAM2-2 qPCR R	5'-cgttttccggggggcaa	Genotyping
Marchantia paleacea RAM2B	MpaRAM2-2-acylT F	5'-GGAGTGCTCTTCGTCTGCA	Genotyping

### Sheet: Constructs
Construct name	Level	Sequence	Purpose
pL2B-HYG-pMpaSBG-GUS	Level 2	agcgtcgatctagtaacatagatgacaccgcgcgcgataatttatcctagtttgcgcgctatattttgttttctatcgcgtattaaatgtataattgcgggactctaatcataaaaacccatctcataaataacgtcatgcattacatgttaattattacatgcttaacgtaattcaacagaaattatatgataatcatcgcaagaccggcaacaggattcaatcttaagaaactttattgccaaatgtttgaacgatctgcttgacaagcctattcctttgccctcggacgagtgctggggcgtcggtttccactatcggcgagtacttctacacagccatcggtccagacggccgcgcttctgcgggcgatttgtgtacgcccgacagtcccggctc…	Promoter GUS
pL2B-CHS-pMpaRAM2C-MpaRAM2C_CRISPRR	Level 2	CCAGCGTCGATCTAGTAACATAGATGACACCGCGCGCGATAATTTATCCTAGTTTGCGCGCTATATTTTGTTTTCTATCGCGTATTAAATGTATAATTGCGGGACTCTAATCATAAAAACCCATCTCATAAATAACGTCATGCATTACATGTTAATTATTACATGCTTAACGTAATTCAACAGAAATTATATGATAATCATCGCAAGACCGGCAACAGGATTCAATCTTAAGAAACTTTATTGCCAAATGTTTGAACGATCTGCTTGACAAGCTTAGTATATAGTCCTTCCATCACCCTCTGTGATAATCTCCTTAAAACTTGCTCCCCCAGGAATCATAGGCAGAACGTGCTCCTGGTGGGGAACTATCACATCCAGTAAATAAGGACCGGGAGAATC…	Complementation
pL2B-CHS-pMpaSBG-MpaRAM2C_CRISPRR	Level 2	TGCGGACGTTTTTAATGTACTGGGGTTGAACACTCTGTGCCGAATTCGGATCCAGCGTCGATCTAGTAACATAGATGACACCGCGCGCGATAATTTATCCTAGTTTGCGCGCTATATTTTGTTTTCTATCGCGTATTAAATGTATAATTGCGGGACTCTAATCATAAAAACCCATCTCATAAATAACGTCATGCATTACATGTTAATTATTACATGCTTAACGTAATTCAACAGAAATTATATGATAATCATCGCAAGACCGGCAACAGGATTCAATCTTAAGAAACTTTATTGCCAAATGTTTGAACGATCTGCTTGACAAGCTTAGTATATAGTCCTTCCATCACCCTCTGTGATAATCTCCTTAAAACTTGCTCCCCCAGGAATCATAGGCAGAAC…	Complementation
L1M-R2-pMpaSBG-GUS	Level 1	atgggtcagtcccttatgttacgtcctgtagaaaccccaacccgtgaaatcaaaaaactcgacggcctgtgggcattcagtctggatcgcgaaaactgtggaattgatcagcgttggtgggaaagcgcgttacaagaaagccgggcaattgctgtgccaggcagttttaacgatcagttcgccgatgcagatattcgtaattatgcgggcaacgtctggtatcagcgcgaagtctttataccgaaaggtaagtcttactctctcttttttggtctgtatttttaattttttgaagtatactatttgtactgacgctaataatcttttttcaggttgggcaggccagcgtatcgtgctgcgtttcgatgcggtcactcattacggcaaagtgtgggtcaa…	Promoter GUS
L1M-R2-pMpaSBG-MpaRAM2C_CRISPRR	Level 1	GAAGACAATAGTggagTATTTTCTTGTCATGAGCTTTTGGGGTTTTGAATCTTGACTTGCAGATCTTGCCCAAGTTCATTCCTGCCATCTTTAGCGGTTTTTCTGCTGACAAACCTCAGGAGCCACATTCTCCCGATCATAGATGCAGCGTAGTCCTACCAAATTTAATGATCCGCGGGAAACAATGTCTCACTTATGTTTAGATTAGGCCCTCCTTTATTTTAGCGACACTGTATATCGGAAACGAGAGAgCCCGATTTATTGGTGTATTGCAACTGGCCTGCCACAATCGCCTGAAGTGGGAGGATCGAAAGTCAAAATCTGCTTGATTCTCCATCACTCCGGAGTCCGGGGTGGCGCAAAGACTGGGCTGGAATTCCATATTAGCTCACTGGATAA…	Complementation
L1M-R2-pMpaRAM2C-MpaRAM2C_CRISPRR	Level 1	CACTTCGTGCAGAAGACAATAGTGGAGCCGTGCATTGAAATCTTGTAATTATTTTGAGCATGAAGTATACTTTCGAAAACAGAAACTTGACTATTCAAAATATTTTGGGTATAAAAAGATATAGCTCTTTCTCTTAGGCAAGAAACTAAAGATTTCAAGTTTAGAAAACATATTGACACAACTCATACACCGTATGTGCACCAATAATGCTTCGTAAATTTGGTCTGCTTGTTACAATGTGAAAGATAAAATTGAATATTTTCTAATTTAATATGATTCCAGATCGTTACATTTCTATGTATGCAATCCTTCCCCGGAATATTTTAAATCTACGCCTATTTTGACTTTTCTCACGACTCTACTTTGGATCACTCACTCTATCGTTGAATCCTTTCAAGT…	Complementation
pl2B-HYG-pMpaEF1a:AtCas9-pMpaU6-1:MpaRAM2dbl-CRISPR1	Level 2	aagcctattcctttgccctcggacgagtgctggggcgtcggtttccactatcggcgagtacttctacacagccatcggtccagacggccgcgcttctgcgggcgatttgtgtacgcccgacagtcccggctccggatcggacgattgcgtcgcatcgaccctgcgcccaagctgcatcatcgaaattgccgtcaaccaagctctgatagagttggtcaagaccaatgcggagcatatacgcccggagccgcggcgatcctgcaagctccggatgcctccgctcgaagtagcgcgtctgctgctccatacaagccaaccacggcctccagaagaagatgttggcgacctcgtattgggaatccccgaacatcgcctcgctccagtcaatgaccgctgtta…	CRISPR
pl2B-HYG-pMpaEF1a:AtCas9-pMpaU6-1:MpaRAM2dbl-CRISPR2	Level 2	tagtaacatagatgacaccgcgcgcgataatttatcctagtttgcgcgctatattttgttttctatcgcgtattaaatgtataattgcgggactctaatcataaaaacccatctcataaataacgtcatgcattacatgttaattattacatgcttaacgtaattcaacagaaattatatgataatcatcgcaagaccggcaacaggattcaatcttaagaaactttattgccaaatgtttgaacgatctgcttgacaagcctattcctttgccctcggacgagtgctggggcgtcggtttccactatcggcgagtacttctacacagccatcggtccagacggccgcgcttctgcgggcgatttgtgtacgcccgacagtcccggctccggatcggac…	CRISPR
pl2B-HYG-pMpaEF1a:AtCas9-pMpaU6-1:MpaRAM2-3-CRISPR4	Level 2	tgccgaattcggatccagcgtcgatctagtaacatagatgacaccgcgcgcgataatttatcctagtttgcgcgctatattttgttttctatcgcgtattaaatgtataattgcgggactctaatcataaaaacccatctcataaataacgtcatgcattacatgttaattattacatgcttaacgtaattcaacagaaattatatgataatcatcgcaagaccggcaacaggattcaatcttaagaaactttattgccaaatgtttgaacgatctgcttgacaagcctattcctttgccctcggacgagtgctggggcgtcggtttccactatcggcgagtacttctacacagccatcggtccagacggccgcgcttctgcgggcgatttgtgtacgc…	CRISPR
L1M-R3-pMpaU6-1:MpaRAM2-3-7 sgRNA-tRNAP	Level 1	tgatggctgaagttgttcagtcgagatgtatgtatggcaggtcaaggggacgactttcacagagagagcattagttccgggacgtaaactcacgaaaaaagtggacgtgataaagcaagagaaagcttcagtcgatgttcccgtggacatgacagaggtggcagtagggaccagccggcagcttcgtgtgactgaactggccacggctcccccaccacccagaaaggctcctaccggccggacaccttgggttgtaattcctccgtccccaccatcaggaagtagaaaaggacccatcagtccagctccagcgccctaaatctcgttctagcggatgctatccaattttgctgcatgatgtagggatgcgcaggtatttgagctacaggctctattgta…	CRISPR
L1M-R4-pMpaU6-1:RAM2-2_1060_F_sgRNA-tRNAP	Level 1	ggagtgatggctgaagttgttcagtcgagatgtatgtatggcaggtcaaggggacgactttcacagagagagcattagttccgggacgtaaactcacgaaaaaagtggacgtgataaagcaagagaaagcttcagtcgatgttcccgtggacatgacagaggtggcagtagggaccagccggcagcttcgtgtgactgaactggccacggctcccccaccacccagaaaggctcctaccggccggacaccttgggttgtaattcctccgtccccaccatcaggaagtagaaaaggacccatcagtccagctccagcgccctaaatctcgttctagcggatgctatccaattttgctgcatgatgtagggatgcgcaggtatttgagctacaggctctat…	CRISPR
L1M-R3-pMpaU6-1:MpaRAM2-3-7 sgRNA-tRNAP	Level 1	gtaaggagtgatggctgaagttgttcagtcgagatgtatgtatggcaggtcaaggggacgactttcacagagagagcattagttccgggacgtaaactcacgaaaaaagtggacgtgataaagcaagagaaagcttcagtcgatgttcccgtggacatgacagaggtggcagtagggaccagccggcagcttcgtgtgactgaactggccacggctcccccaccacccagaaaggctcctaccggccggacaccttgggttgtaattcctccgtccccaccatcaggaagtagaaaaggacccatcagtccagctccagcgccctaaatctcgttctagcggatgctatccaattttgctgcatgatgtagggatgcgcaggtatttgagctacaggct…	CRISPR
L1M-R3-pMpaU6-1:RAM2-2_1030_F_sgRNA-tRNAP	Level 1	ggagtgatggctgaagttgttcagtcgagatgtatgtatggcaggtcaaggggacgactttcacagagagagcattagttccgggacgtaaactcacgaaaaaagtggacgtgataaagcaagagaaagcttcagtcgatgttcccgtggacatgacagaggtggcagtagggaccagccggcagcttcgtgtgactgaactggccacggctcccccaccacccagaaaggctcctaccggccggacaccttgggttgtaattcctccgtccccaccatcaggaagtagaaaaggacccatcagtccagctccagcgccctaaatctcgttctagcggatgctatccaattttgctgcatgatgtagggatgcgcaggtatttgagctacaggctctat…	CRISPR
L1M-R4-pMpaU6-1:MpaRAM2-3-8 sgRNA-tRNAP	Level 1	cccgccaatatatcctgtcaaacactgatagtttaaaccacttcgtgcagaagacaaTCTGggagtgatggctgaagttgttcagtcgagatgtatgtatggcaggtcaaggggacgactttcacagagagagcattagttccgggacgtaaactcacgaaaaaagtggacgtgataaagcaagagaaagcttcagtcgatgttcccgtggacatgacagaggtggcagtagggaccagccggcagcttcgtgtgactgaactggccacggctcccccaccacccagaaaggctcctaccggccggacaccttgggttgtaattcctccgtccccaccatcaggaagtagaaaaggacccatcagtccagctccagcgccctaaatctcgttctagcgg…	CRISPR
pL2B-HYG-AtGPAT4pro:AtGGPAT4-T35S	Level 2	cacgaagtgatccgtttaaactatcagtgtttgacaggatatattggcgggtaaacctaagagaaaagagcgtttattagaataatcggatatttaaaagggcgtgaaaaggtttatccgttcgtccatttgtatgtgcatgccaaccacagggttcccctcgggagtcagccgtgcggctgcatgaaatcctggccggtttgtctgatgccaagctggcggcctggccggccagcttggccgctgaagaaaccgagcgccgccgtctaaaaaggtgatgtgtatttgagtaaaacagcttgcgtcatgcggtcgctgcgtatatgatgcgatgagtaaataaacaaatacgcaaggggaacgcatgaaggttatcgctgtacttaaccagaaaggcgg…	Trans-Complementation
pL2B-HYG-AtGPAT6pro:AtGGPAT6-T35S	Level 2	cacgaagtgatccgtttaaactatcagtgtttgacaggatatattggcgggtaaacctaagagaaaagagcgtttattagaataatcggatatttaaaagggcgtgaaaaggtttatccgttcgtccatttgtatgtgcatgccaaccacagggttcccctcgggagtcagccgtgcggctgcatgaaatcctggccggtttgtctgatgccaagctggcggcctggccggccagcttggccgctgaagaaaccgagcgccgccgtctaaaaaggtgatgtgtatttgagtaaaacagcttgcgtcatgcggtcgctgcgtatatgatgcgatgagtaaataaacaaatacgcaaggggaacgcatgaaggttatcgctgtacttaaccagaaaggcgg…	Trans-Complementation
pL2B-HYG-AtGPAT4pro:MpoRAM2A-T35S	Level 2	cacgaagtgatccgtttaaactatcagtgtttgacaggatatattggcgggtaaacctaagagaaaagagcgtttattagaataatcggatatttaaaagggcgtgaaaaggtttatccgttcgtccatttgtatgtgcatgccaaccacagggttcccctcgggagtcagccgtgcggctgcatgaaatcctggccggtttgtctgatgccaagctggcggcctggccggccagcttggccgctgaagaaaccgagcgccgccgtctaaaaaggtgatgtgtatttgagtaaaacagcttgcgtcatgcggtcgctgcgtatatgatgcgatgagtaaataaacaaatacgcaaggggaacgcatgaaggttatcgctgtacttaaccagaaaggcgg…	Trans-Complementation
pL2B-HYG-AtGPAT4pro:MpoRAM2B-T35S	Level 2	cacgaagtgatccgtttaaactatcagtgtttgacaggatatattggcgggtaaacctaagagaaaagagcgtttattagaataatcggatatttaaaagggcgtgaaaaggtttatccgttcgtccatttgtatgtgcatgccaaccacagggttcccctcgggagtcagccgtgcggctgcatgaaatcctggccggtttgtctgatgccaagctggcggcctggccggccagcttggccgctgaagaaaccgagcgccgccgtctaaaaaggtgatgtgtatttgagtaaaacagcttgcgtcatgcggtcgctgcgtatatgatgcgatgagtaaataaacaaatacgcaaggggaacgcatgaaggttatcgctgtacttaaccagaaaggcgg…	Trans-Complementation
pL2B-HYG-AtGPAT4pro:MpoRAM2C-T35S	Level 2	cacgaagtgatccgtttaaactatcagtgtttgacaggatatattggcgggtaaacctaagagaaaagagcgtttattagaataatcggatatttaaaagggcgtgaaaaggtttatccgttcgtccatttgtatgtgcatgccaaccacagggttcccctcgggagtcagccgtgcggctgcatgaaatcctggccggtttgtctgatgccaagctggcggcctggccggccagcttggccgctgaagaaaccgagcgccgccgtctaaaaaggtgatgtgtatttgagtaaaacagcttgcgtcatgcggtcgctgcgtatatgatgcgatgagtaaataaacaaatacgcaaggggaacgcatgaaggttatcgctgtacttaaccagaaaggcgg…	Trans-Complementation
pL2B-HYG-AtGPAT4pro:MpaRAM2B-T35S	Level 2	cacgaagtgatccgtttaaactatcagtgtttgacaggatatattggcgggtaaacctaagagaaaagagcgtttattagaataatcggatatttaaaagggcgtgaaaaggtttatccgttcgtccatttgtatgtgcatgccaaccacagggttcccctcgggagtcagccgtgcggctgcatgaaatcctggccggtttgtctgatgccaagctggcggcctggccggccagcttggccgctgaagaaaccgagcgccgccgtctaaaaaggtgatgtgtatttgagtaaaacagcttgcgtcatgcggtcgctgcgtatatgatgcgatgagtaaataaacaaatacgcaaggggaacgcatgaaggttatcgctgtacttaaccagaaaggcgg…	Trans-Complementation
pL2B-HYG-AtGPAT4pro:MpaRAM2C-T35S	Level 2	cacgaagtgatccgtttaaactatcagtgtttgacaggatatattggcgggtaaacctaagagaaaagagcgtttattagaataatcggatatttaaaagggcgtgaaaaggtttatccgttcgtccatttgtatgtgcatgccaaccacagggttcccctcgggagtcagccgtgcggctgcatgaaatcctggccggtttgtctgatgccaagctggcggcctggccggccagcttggccgctgaagaaaccgagcgccgccgtctaaaaaggtgatgtgtatttgagtaaaacagcttgcgtcatgcggtcgctgcgtatatgatgcgatgagtaaataaacaaatacgcaaggggaacgcatgaaggttatcgctgtacttaaccagaaaggcgg…	Trans-Complementation
pL2B-HYG-MpoRAMApro-GUS-T35S	Level 2	aagggtcttgcgaaggatagtgggattgtgcgtcatcccttacgtcagtggagatgtcacatcaatccacttgctttgtagacgtggttggaacctcttctttttccacgatgctcctcgtgggtgggggtccatctttgggaccactgtcggcagagagatcttgaatgatagcctttcctttatcgcaatgatggcatttgtaggagccaccttccttttctactgtcctttcgatgaagtgacagatagctgggcaatggaatccgaggaggtttcccgaaattatcctttgttgaaaagtctcaatagccctttgatcttctgagactgtatctttgacatttttggagtagaccagagtgtcgtgctccaccatgttgacctccgcaagaattc…	Promoter GUS
pL2B-HYG-MpoRAM2Bpro-GUS-T35S	Level 2	aagggtcttgcgaaggatagtgggattgtgcgtcatcccttacgtcagtggagatgtcacatcaatccacttgctttgtagacgtggttggaacctcttctttttccacgatgctcctcgtgggtgggggtccatctttgggaccactgtcggcagagagatcttgaatgatagcctttcctttatcgcaatgatggcatttgtaggagccaccttccttttctactgtcctttcgatgaagtgacagatagctgggcaatggaatccgaggaggtttcccgaaattatcctttgttgaaaagtctcaatagccctttgatcttctgagactgtatctttgacatttttggagtagaccagagtgtcgtgctccaccatgttgacctccgcaagaattc…	Promoter GUS
pL2B-HYG-MpoRAM2Cpro-GUS-T35S	Level 2	aagggtcttgcgaaggatagtgggattgtgcgtcatcccttacgtcagtggagatgtcacatcaatccacttgctttgtagacgtggttggaacctcttctttttccacgatgctcctcgtgggtgggggtccatctttgggaccactgtcggcagagagatcttgaatgatagcctttcctttatcgcaatgatggcatttgtaggagccaccttccttttctactgtcctttcgatgaagtgacagatagctgggcaatggaatccgaggaggtttcccgaaattatcctttgttgaaaagtctcaatagccctttgatcttctgagactgtatctttgacatttttggagtagaccagagtgtcgtgctccaccatgttgacctccgcaagaattc…	Promoter GUS
pL2B-HYG-AtGPAT6pro:MpoRAM2A-T35S	Level 2	cacgaagtgatccgtttaaactatcagtgtttgacaggatatattggcgggtaaacctaagagaaaagagcgtttattagaataatcggatatttaaaagggcgtgaaaaggtttatccgttcgtccatttgtatgtgcatgccaaccacagggttcccctcgggagtcagccgtgcggctgcatgaaatcctggccggtttgtctgatgccaagctggcggcctggccggccagcttggccgctgaagaaaccgagcgccgccgtctaaaaaggtgatgtgtatttgagtaaaacagcttgcgtcatgcggtcgctgcgtatatgatgcgatgagtaaataaacaaatacgcaaggggaacgcatgaaggttatcgctgtacttaaccagaaaggcgg…	Trans-Complementation
pL2B-HYG-AtGPAT6pro:MpoRAM2B-T35S	Level 2	cacgaagtgatccgtttaaactatcagtgtttgacaggatatattggcgggtaaacctaagagaaaagagcgtttattagaataatcggatatttaaaagggcgtgaaaaggtttatccgttcgtccatttgtatgtgcatgccaaccacagggttcccctcgggagtcagccgtgcggctgcatgaaatcctggccggtttgtctgatgccaagctggcggcctggccggccagcttggccgctgaagaaaccgagcgccgccgtctaaaaaggtgatgtgtatttgagtaaaacagcttgcgtcatgcggtcgctgcgtatatgatgcgatgagtaaataaacaaatacgcaaggggaacgcatgaaggttatcgctgtacttaaccagaaaggcgg…	Trans-Complementation
pL2B-HYG-AtGPAT6pro:MpoRAM2C-T35S	Level 2	cacgaagtgatccgtttaaactatcagtgtttgacaggatatattggcgggtaaacctaagagaaaagagcgtttattagaataatcggatatttaaaagggcgtgaaaaggtttatccgttcgtccatttgtatgtgcatgccaaccacagggttcccctcgggagtcagccgtgcggctgcatgaaatcctggccggtttgtctgatgccaagctggcggcctggccggccagcttggccgctgaagaaaccgagcgccgccgtctaaaaaggtgatgtgtatttgagtaaaacagcttgcgtcatgcggtcgctgcgtatatgatgcgatgagtaaataaacaaatacgcaaggggaacgcatgaaggttatcgctgtacttaaccagaaaggcgg…	Trans-Complementation
L1M-R2-MpoRAM2Bpro-GUS-T35S	Level 1	aagcttgaattcttgcttgtcttcacagagtggggcccactgcatccaccccagtacattaaaaacgtccgcaatgtgttattaagttgtctaagcgtcaatttgtttacaccacaatatatcctgccaccagccagccaacagctccccgaccggcagctcggcacaaaatcaccactcgatacaggcagcccatcagtcagatcaggatctcctttgcgacgctcaccgggctggttgccctcgccgctgggctggcggccgtctatggccctgcaaacgcgccagaaacgccgtcgaagccgtgtgcgagacaccgcggccgccggcgttgtggatacctcgcggaaaacttggccctcactgacagatgaggggcggacgttgacacttgagggg…	Promoter GUS
L1M-R2-MpoRAM2Apro-GUS-T35S	Level 1	aagcttgaattcttgcttgtcttcacagagtggggcccactgcatccaccccagtacattaaaaacgtccgcaatgtgttattaagttgtctaagcgtcaatttgtttacaccacaatatatcctgccaccagccagccaacagctccccgaccggcagctcggcacaaaatcaccactcgatacaggcagcccatcagtcagatcaggatctcctttgcgacgctcaccgggctggttgccctcgccgctgggctggcggccgtctatggccctgcaaacgcgccagaaacgccgtcgaagccgtgtgcgagacaccgcggccgccggcgttgtggatacctcgcggaaaacttggccctcactgacagatgaggggcggacgttgacacttgagggg…	Promoter GUS
L1M-R2-MpoRAM2Cpro-GUS-T35S	Level 1	aagcttgaattcttgcttgtcttcacagagtggggcccactgcatccaccccagtacattaaaaacgtccgcaatgtgttattaagttgtctaagcgtcaatttgtttacaccacaatatatcctgccaccagccagccaacagctccccgaccggcagctcggcacaaaatcaccactcgatacaggcagcccatcagtcagatcaggatctcctttgcgacgctcaccgggctggttgccctcgccgctgggctggcggccgtctatggccctgcaaacgcgccagaaacgccgtcgaagccgtgtgcgagacaccgcggccgccggcgttgtggatacctcgcggaaaacttggccctcactgacagatgaggggcggacgttgacacttgagggg…	Promoter GUS
L1M-R2-AtGPAT6pro:AtGGPAT6-T35S	Level 1	caaaccaccacaacaacaatatcatgcccattctctctcgcctctctttatataaacaacactcccaaaagtattcaccaatccatatccattctcaccttccaaatctccccactctctctctctctctctctctctctctctctctctctctctctatctctctctatctctctctatcttctcttttctcctctctccaacttcttcactaaatgggagctcaggagaaacggcgccgtttcgagcagatatcaaagtgcgacgttaaggaccggtccaaccataccgtggccgctgatctagacggaacactactaatctctcgtagcgccttcccttactatttcctcgtagccctcgaggcagggagcttgctccgagcgttgatcctacttg…	Trans-Complementation
L1M-R2-AtGPAT6pro:MpoRAM2A-T35S	Level 1	gaccacttctgcgctcggcccttccggctggctggtttattgctgataaatctggagccggtgagcgtggttctcgcggtatcattgcagcactggggccagatggtaagccctcccgtatcgtagttatctacacgacggggagtcaggcaactatggatgaacgaaatagacagatcgctgagataggtgcctcactgattaagcattggtaactgtcagaccaagtttactcatatatactttagattgatttaaaacttcatttttaatttaaaaggatctaggtgaagatcctttttgataatctcatgaccaaaatcccttaacgtgagttttcgttccactgagcgtcagaccccgtagaaaagatcaaaggatcttcttgagatccttttt…	Trans-Complementation
L1M-R2-AtGPAT6pro:MpoRAM2B-T35S	Level 1	gaccacttctgcgctcggcccttccggctggctggtttattgctgataaatctggagccggtgagcgtggttctcgcggtatcattgcagcactggggccagatggtaagccctcccgtatcgtagttatctacacgacggggagtcaggcaactatggatgaacgaaatagacagatcgctgagataggtgcctcactgattaagcattggtaactgtcagaccaagtttactcatatatactttagattgatttaaaacttcatttttaatttaaaaggatctaggtgaagatcctttttgataatctcatgaccaaaatcccttaacgtgagttttcgttccactgagcgtcagaccccgtagaaaagatcaaaggatcttcttgagatccttttt…	Trans-Complementation
L1M-R2-AtGPAT6pro:MpoRAM2C-T35S	Level 1	gaccacttctgcgctcggcccttccggctggctggtttattgctgataaatctggagccggtgagcgtggttctcgcggtatcattgcagcactggggccagatggtaagccctcccgtatcgtagttatctacacgacggggagtcaggcaactatggatgaacgaaatagacagatcgctgagataggtgcctcactgattaagcattggtaactgtcagaccaagtttactcatatatactttagattgatttaaaacttcatttttaatttaaaaggatctaggtgaagatcctttttgataatctcatgaccaaaatcccttaacgtgagttttcgttccactgagcgtcagaccccgtagaaaagatcaaaggatcttcttgagatccttttt…	Trans-Complementation
L1M-R2-AtGPAT4pro:MpaRAM2B-T35S	Level 1	aagatcaaaggatcttcttgagatcctttttttctgcgcgtaatctgctgcttgcaaacaaaaaaaccaccgctaccagcggtggtttgtttgccggatcaagagctaccaactctttttccgaaggtaactggcttcagcagagcgcagataccaaatactgtccttctagtgtagccgtagttaggccaccacttcaagaactctgtagcaccgcctacatacctcgctctgctaatcctgttaccagtggctgctgccagtggcgataagtcgtgtcttaccgggttggactcaagacgatagttaccggataaggcgcagcggtcgggctgaacggggggttcgtgcacacagcccagcttggagcgaacgacctacaccgaactgagataccta…	Trans-Complementation
L1M-R2-AtGPAT4pro:MpaRAM2C-T35S	Level 1	aagatcaaaggatcttcttgagatcctttttttctgcgcgtaatctgctgcttgcaaacaaaaaaaccaccgctaccagcggtggtttgtttgccggatcaagagctaccaactctttttccgaaggtaactggcttcagcagagcgcagataccaaatactgtccttctagtgtagccgtagttaggccaccacttcaagaactctgtagcaccgcctacatacctcgctctgctaatcctgttaccagtggctgctgccagtggcgataagtcgtgtcttaccgggttggactcaagacgatagttaccggataaggcgcagcggtcgggctgaacggggggttcgtgcacacagcccagcttggagcgaacgacctacaccgaactgagataccta…	Trans-Complementation
L1M-R2-AtGPAT4pro:AtGPAT4-T35S	Level 1	aagcttgaattcttgcttgtcttcacagagtggggcccactgcatccaccccagtacattaaaaacgtccgcaatgtgttattaagttgtctaagcgtcaatttgtttacaccacaatatatcctgccaccagccagccaacagctccccgaccggcagctcggcacaaaatcaccactcgatacaggcagcccatcagtcagatcaggatctcctttgcgacgctcaccgggctggttgccctcgccgctgggctggcggccgtctatggccctgcaaacgcgccagaaacgccgtcgaagccgtgtgcgagacaccgcggccgccggcgttgtggatacctcgcggaaaacttggccctcactgacagatgaggggcggacgttgacacttgagggg…	Trans-Complementation
L1M-R2-AtGPAT4pro:MpoRAM2A-T35S	Level 1	aagcttgaattcttgcttgtcttcacagagtggggcccactgcatccaccccagtacattaaaaacgtccgcaatgtgttattaagttgtctaagcgtcaatttgtttacaccacaatatatcctgccaccagccagccaacagctccccgaccggcagctcggcacaaaatcaccactcgatacaggcagcccatcagtcagatcaggatctcctttgcgacgctcaccgggctggttgccctcgccgctgggctggcggccgtctatggccctgcaaacgcgccagaaacgccgtcgaagccgtgtgcgagacaccgcggccgccggcgttgtggatacctcgcggaaaacttggccctcactgacagatgaggggcggacgttgacacttgagggg…	Trans-Complementation
L1M-R2-AtGPAT4pro:MpoRAM2B-T35S	Level 1	aagcttgaattcttgcttgtcttcacagagtggggcccactgcatccaccccagtacattaaaaacgtccgcaatgtgttattaagttgtctaagcgtcaatttgtttacaccacaatatatcctgccaccagccagccaacagctccccgaccggcagctcggcacaaaatcaccactcgatacaggcagcccatcagtcagatcaggatctcctttgcgacgctcaccgggctggttgccctcgccgctgggctggcggccgtctatggccctgcaaacgcgccagaaacgccgtcgaagccgtgtgcgagacaccgcggccgccggcgttgtggatacctcgcggaaaacttggccctcactgacagatgaggggcggacgttgacacttgagggg…	Trans-Complementation
L1M-R2-AtGPAT4pro:MpoRAM2C-T35S	Level 1	aagcttgaattcttgcttgtcttcacagagtggggcccactgcatccaccccagtacattaaaaacgtccgcaatgtgttattaagttgtctaagcgtcaatttgtttacaccacaatatatcctgccaccagccagccaacagctccccgaccggcagctcggcacaaaatcaccactcgatacaggcagcccatcagtcagatcaggatctcctttgcgacgctcaccgggctggttgccctcgccgctgggctggcggccgtctatggccctgcaaacgcgccagaaacgccgtcgaagccgtgtgcgagacaccgcggccgccggcgttgtggatacctcgcggaaaacttggccctcactgacagatgaggggcggacgttgacacttgagggg…	Trans-Complementation
pL2B-DSred-pMtRAM2-2.3-MpaRAM2-1-t35S	Level 2	tgccgaattcggatccagcgatctggattttagtactggattttggttttaggaattagaaattttattgatagaagtattttacaaatacaaatacatactaagggtttcttatatgctcaacacatgagcgaaaccctataggaaccctaattcccttatctgggaactactcacacattattatggagaaactcgagcttgtcgatcgactctagctagagaagcttaaaggaacagatggtggcgtccctcggttctttcatactgctcaacgattgtataatcttcgttgtggcttgttatatccagtttggagtcaacatagtagtaccctggtagctgcacaggcttctttgccatgtaaatacttttgaattcaactaggtaatgaccacc…	Trans-Complementation
pL2B-DSred-pMtRAM2-2.3-MpaRAM2-2-t35S	Level 2	atctggattttagtactggattttggttttaggaattagaaattttattgatagaagtattttacaaatacaaatacatactaagggtttcttatatgctcaacacatgagcgaaaccctataggaaccctaattcccttatctgggaactactcacacattattatggagaaactcgagcttgtcgatcgactctagctagagaagcttaaaggaacagatggtggcgtccctcggttctttcatactgctcaacgattgtataatcttcgttgtggcttgttatatccagtttggagtcaacatagtagtaccctggtagctgcacaggcttctttgccatgtaaatacttttgaattcaactaggtaatgaccaccgtctttcagcttcagagcct…	Trans-Complementation
2N-PMD_49pL2B-DSred-pMtRAM2-2.3-MpaRAM2-3-t35S	Level 2	atctggattttagtactggattttggttttaggaattagaaattttattgatagaagtattttacaaatacaaatacatactaagggtttcttatatgctcaacacatgagcgaaaccctataggaaccctaattcccttatctgggaactactcacacattattatggagaaactcgagcttgtcgatcgactctagctagagaagcttaaaggaacagatggtggcgtccctcggttctttcatactgctcaacgattgtataatcttcgttgtggcttgttatatccagtttggagtcaacatagtagtaccctggtagctgcacaggcttctttgccatgtaaatacttttgaattcaactaggtaatgaccaccgtctttcagcttcagagcct…	Trans-Complementation
2N-PMD_51pL2B-DSred-pMtRAM2-2.3-MtRAM2-t35S	Level 2	agcgatctggattttagtactggattttggttttaggaattagaaattttattgatagaagtattttacaaatacaaatacatactaagggtttcttatatgctcaacacatgagcgaaaccctataggaaccctaattcccttatctgggaactactcacacattattatggagaaactcgagcttgtcgatcgactctagctagagaagcttaaaggaacagatggtggcgtccctcggttctttcatactgctcaacgattgtataatcttcgttgtggcttgttatatccagtttggagtcaacatagtagtaccctggtagctgcacaggcttctttgccatgtaaatacttttgaattcaactaggtaatgaccaccgtctttcagcttcaga…	Trans-Complementation
